# An automated ATAC-seq method reveals sequence determinants of transcription factor dose response in the open chromatin

**DOI:** 10.1101/2025.07.24.666684

**Authors:** Betty B. Liu, Masaru Shimasawa, Sidney Vermeulen, Samuel H. Kim, Nika Iremadze, Doron Lipson, Zohar Shipony, William J. Greenleaf

## Abstract

Transcription factor (TF) dosage is a critical determinant of cellular identity. However, the quantitative relationship between TF dosage and its regulation of chromatin accessibility and gene expression remains poorly understood. To address this, we developed RoboATAC, a scalable, automated ATAC-seq platform for high-throughput accessibility profiling. We then systematically profiled genome-wide chromatin accessibility and gene expression changes induced by graded overexpression of 22 TFs in HEK293T cells (246 total samples), observing dose-dependent changes in accessibility and aggregate TF footprints. Modeling accessibility as a function of sequence and chromatin states revealed that DNA sequence alone accurately predicts dosage sensitivity at elements that become accessible, with low-affinity motifs requiring higher TF levels to induce accessibility. Interpretable deep learning models revealed contributions of motif orientation, spacing, and flanking bases to accessibility, both recapitulating known motifs and nominating novel dosage-sensitive motif arrangements. Nucleosome positioning analysis uncovered two distinct, TF identity dependent patterns by which accessibility is established by changing nucleosome position and occupancy.
