## Supplementary material for "An automated ATAC-seq method reveals sequence determinants of transcription factor dose response in the open chromatin": Table S2

### Sheet: Plates 1-4
Ordering information for:
Custom Indexing PCR Primers
For use with: Custom Indexing PCR Guide (P00041)
Universal Primer (UGB)
		Primer Name	Sequence	Scale	Purif
		UGB_NxR2_trP1_Univ	CTCTATGGGCAGTCGGTGATGTCTCGTGGGCTCG*G	100nm	STD
UG Indexing Conversion Primers (UGA)
Plate	Well	Primer Name	Sequence	Scale	Purif	Barcode Name	Barcode Sequence
1	A1	UGA_NxR1_Z0001	CCATCTCATCCCTGCGTGTCTCCGACTGCACAGCTCGAATGCGATTCGTCGGCAGCGT*C	100nm	STD	Z0001	CAGCTCGAATGCGAT
1	B1	UGA_NxR1_Z0002	CCATCTCATCCCTGCGTGTCTCCGACTGCACATGTGCAGCCATCGATTCGTCGGCAGCGT*C	100nm	STD	Z0002	CATGTGCAGCCATCGAT
1	C1	UGA_NxR1_Z0003	CCATCTCATCCCTGCGTGTCTCCGACTGCACATCACACATGAATGATTCGTCGGCAGCGT*C	100nm	STD	Z0003	CATCACACATGAATGAT
1	D1	UGA_NxR1_Z0004	CCATCTCATCCCTGCGTGTCTCCGACTGCACTGTGTAGGCATGATTCGTCGGCAGCGT*C	100nm	STD	Z0004	CTGTGTAGGCATGAT
1	E1	UGA_NxR1_Z0005	CCATCTCATCCCTGCGTGTCTCCGACTGCACATGTATCCTCTGATTCGTCGGCAGCGT*C	100nm	STD	Z0005	CATGTATCCTCTGAT
1	F1	UGA_NxR1_Z0006	CCATCTCATCCCTGCGTGTCTCCGACTGCACATATAGCCTATGATTCGTCGGCAGCGT*C	100nm	STD	Z0006	CATATAGCCTATGAT
1	G1	UGA_NxR1_Z0007	CCATCTCATCCCTGCGTGTCTCCGACTGCACGATTCATGCTCGATTCGTCGGCAGCGT*C	100nm	STD	Z0007	CGATTCATGCTCGAT
1	H1	UGA_NxR1_Z0008	CCATCTCATCCCTGCGTGTCTCCGACTGCACACATCCTGCATGTGATTCGTCGGCAGCGT*C	100nm	STD	Z0008	CACATCCTGCATGTGAT
1	A2	UGA_NxR1_Z0009	CCATCTCATCCCTGCGTGTCTCCGACTGCACGCGCATCCTGCATGATTCGTCGGCAGCGT*C	100nm	STD	Z0009	CGCGCATCCTGCATGAT
1	B2	UGA_NxR1_Z0010	CCATCTCATCCCTGCGTGTCTCCGACTGCACACTGCACGAATGATTCGTCGGCAGCGT*C	100nm	STD	Z0010	CACTGCACGAATGAT
1	C2	UGA_NxR1_Z0011	CCATCTCATCCCTGCGTGTCTCCGACTGCACACGCACTGCCAGATTCGTCGGCAGCGT*C	100nm	STD	Z0011	CACGCACTGCCAGAT
1	D2	UGA_NxR1_Z0012	CCATCTCATCCCTGCGTGTCTCCGACTGCACTGCCATAGCACGATTCGTCGGCAGCGT*C	100nm	STD	Z0012	CTGCCATAGCACGAT
1	E2	UGA_NxR1_Z0013	CCATCTCATCCCTGCGTGTCTCCGACTGCACAGTTGTGCTGTGATTCGTCGGCAGCGT*C	100nm	STD	Z0013	CAGTTGTGCTGTGAT
1	F2	UGA_NxR1_Z0014	CCATCTCATCCCTGCGTGTCTCCGACTGCACATGGCGCGATCATGATTCGTCGGCAGCGT*C	100nm	STD	Z0014	CATGGCGCGATCATGAT
1	G2	UGA_NxR1_Z0015	CCATCTCATCCCTGCGTGTCTCCGACTGCACTTAGATATCATGATTCGTCGGCAGCGT*C	100nm	STD	Z0015	CTTAGATATCATGAT
1	H2	UGA_NxR1_Z0016	CCATCTCATCCCTGCGTGTCTCCGACTGCACATCCTGTGCGCATGATTCGTCGGCAGCGT*C	100nm	STD	Z0016	CATCCTGTGCGCATGAT
1	A3	UGA_NxR1_Z0017	CCATCTCATCCCTGCGTGTCTCCGACTGCACACGTGGCACATGATTCGTCGGCAGCGT*C	100nm	STD	Z0017	CACGTGGCACATGAT
1	B3	UGA_NxR1_Z0018	CCATCTCATCCCTGCGTGTCTCCGACTGCACATGCGTCCTGTGATTCGTCGGCAGCGT*C	100nm	STD	Z0018	CATGCGTCCTGTGAT
1	C3	UGA_NxR1_Z0019	CCATCTCATCCCTGCGTGTCTCCGACTGCACAATGCTCTGCATAGATTCGTCGGCAGCGT*C	100nm	STD	Z0019	CAATGCTCTGCATAGAT
1	D3	UGA_NxR1_Z0020	CCATCTCATCCCTGCGTGTCTCCGACTGCACTACATTGCACAGATTCGTCGGCAGCGT*C	100nm	STD	Z0020	CTACATTGCACAGAT
1	E3	UGA_NxR1_Z0021	CCATCTCATCCCTGCGTGTCTCCGACTGCACATAGCGAGCCAGATTCGTCGGCAGCGT*C	100nm	STD	Z0021	CATAGCGAGCCAGAT
1	F3	UGA_NxR1_Z0022	CCATCTCATCCCTGCGTGTCTCCGACTGCACGGAGTGCATGCATGATTCGTCGGCAGCGT*C	100nm	STD	Z0022	CGGAGTGCATGCATGAT
1	G3	UGA_NxR1_Z0023	CCATCTCATCCCTGCGTGTCTCCGACTGCACATGGAGATACTGATTCGTCGGCAGCGT*C	100nm	STD	Z0023	CATGGAGATACTGAT
1	H3	UGA_NxR1_Z0024	CCATCTCATCCCTGCGTGTCTCCGACTGCACTGAGCCTGTCAGATTCGTCGGCAGCGT*C	100nm	STD	Z0024	CTGAGCCTGTCAGAT
1	A4	UGA_NxR1_Z0025	CCATCTCATCCCTGCGTGTCTCCGACTGCACTCGAGATTGATGATTCGTCGGCAGCGT*C	100nm	STD	Z0025	CTCGAGATTGATGAT
1	B4	UGA_NxR1_Z0026	CCATCTCATCCCTGCGTGTCTCCGACTGCACATCCATCTCATCTGATTCGTCGGCAGCGT*C	100nm	STD	Z0026	CATCCATCTCATCTGAT
1	C4	UGA_NxR1_Z0027	CCATCTCATCCCTGCGTGTCTCCGACTGCACACTGTCAGCCAGATTCGTCGGCAGCGT*C	100nm	STD	Z0027	CACTGTCAGCCAGAT
1	D4	UGA_NxR1_Z0028	CCATCTCATCCCTGCGTGTCTCCGACTGCACAGACTTGCTGCGATTCGTCGGCAGCGT*C	100nm	STD	Z0028	CAGACTTGCTGCGAT
1	E4	UGA_NxR1_Z0029	CCATCTCATCCCTGCGTGTCTCCGACTGCACATATAGCAGGAGATTCGTCGGCAGCGT*C	100nm	STD	Z0029	CATATAGCAGGAGAT
1	F4	UGA_NxR1_Z0030	CCATCTCATCCCTGCGTGTCTCCGACTGCACATGTCTAAGATGATTCGTCGGCAGCGT*C	100nm	STD	Z0030	CATGTCTAAGATGAT
1	G4	UGA_NxR1_Z0031	CCATCTCATCCCTGCGTGTCTCCGACTGCACATCGCAGCTGAATGATTCGTCGGCAGCGT*C	100nm	STD	Z0031	CATCGCAGCTGAATGAT
1	H4	UGA_NxR1_Z0032	CCATCTCATCCCTGCGTGTCTCCGACTGCACTCTGTATTGCAGATTCGTCGGCAGCGT*C	100nm	STD	Z0032	CTCTGTATTGCAGAT
1	A5	UGA_NxR1_Z0033	CCATCTCATCCCTGCGTGTCTCCGACTGCACATCATCGATTCGATTCGTCGGCAGCGT*C	100nm	STD	Z0033	CATCATCGATTCGAT
1	B5	UGA_NxR1_Z0034	CCATCTCATCCCTGCGTGTCTCCGACTGCACTGTGAATATGCGATTCGTCGGCAGCGT*C	100nm	STD	Z0034	CTGTGAATATGCGAT
1	C5	UGA_NxR1_Z0035	CCATCTCATCCCTGCGTGTCTCCGACTGCACTGAATGATCTCGATTCGTCGGCAGCGT*C	100nm	STD	Z0035	CTGAATGATCTCGAT
1	D5	UGA_NxR1_Z0036	CCATCTCATCCCTGCGTGTCTCCGACTGCACAGAAGCTGCATGAGATTCGTCGGCAGCGT*C	100nm	STD	Z0036	CAGAAGCTGCATGAGAT
1	E5	UGA_NxR1_Z0037	CCATCTCATCCCTGCGTGTCTCCGACTGCACTAGATTGCGCAGATTCGTCGGCAGCGT*C	100nm	STD	Z0037	CTAGATTGCGCAGAT
1	F5	UGA_NxR1_Z0038	CCATCTCATCCCTGCGTGTCTCCGACTGCACGCATCCTCACAGATTCGTCGGCAGCGT*C	100nm	STD	Z0038	CGCATCCTCACAGAT
1	G5	UGA_NxR1_Z0039	CCATCTCATCCCTGCGTGTCTCCGACTGCACACAACATATCAGATTCGTCGGCAGCGT*C	100nm	STD	Z0039	CACAACATATCAGAT
1	H5	UGA_NxR1_Z0040	CCATCTCATCCCTGCGTGTCTCCGACTGCACATCCTGCATCGCAGATTCGTCGGCAGCGT*C	100nm	STD	Z0040	CATCCTGCATCGCAGAT
1	A6	UGA_NxR1_Z0041	CCATCTCATCCCTGCGTGTCTCCGACTGCACACATCAGCTCAATGATTCGTCGGCAGCGT*C	100nm	STD	Z0041	CACATCAGCTCAATGAT
1	B6	UGA_NxR1_Z0042	CCATCTCATCCCTGCGTGTCTCCGACTGCACATGCATATAATGCGATTCGTCGGCAGCGT*C	100nm	STD	Z0042	CATGCATATAATGCGAT
1	C6	UGA_NxR1_Z0043	CCATCTCATCCCTGCGTGTCTCCGACTGCACTCAATGCATCAGCGATTCGTCGGCAGCGT*C	100nm	STD	Z0043	CTCAATGCATCAGCGAT
1	D6	UGA_NxR1_Z0044	CCATCTCATCCCTGCGTGTCTCCGACTGCACAATGTGTGCTAGATTCGTCGGCAGCGT*C	100nm	STD	Z0044	CAATGTGTGCTAGAT
1	E6	UGA_NxR1_Z0045	CCATCTCATCCCTGCGTGTCTCCGACTGCACTCAGCCTCATGCTGATTCGTCGGCAGCGT*C	100nm	STD	Z0045	CTCAGCCTCATGCTGAT
1	F6	UGA_NxR1_Z0046	CCATCTCATCCCTGCGTGTCTCCGACTGCACTCTCGCATGCAATGATTCGTCGGCAGCGT*C	100nm	STD	Z0046	CTCTCGCATGCAATGAT
1	G6	UGA_NxR1_Z0047	CCATCTCATCCCTGCGTGTCTCCGACTGCACTAGCAGCCAGCGATTCGTCGGCAGCGT*C	100nm	STD	Z0047	CTAGCAGCCAGCGAT
1	H6	UGA_NxR1_Z0048	CCATCTCATCCCTGCGTGTCTCCGACTGCACTGCCAGACTGTGATTCGTCGGCAGCGT*C	100nm	STD	Z0048	CTGCCAGACTGTGAT
1	A7	UGA_NxR1_Z0049	CCATCTCATCCCTGCGTGTCTCCGACTGCACGCACTGCTCCTGATTCGTCGGCAGCGT*C	100nm	STD	Z0049	CGCACTGCTCCTGAT
1	B7	UGA_NxR1_Z0050	CCATCTCATCCCTGCGTGTCTCCGACTGCACACATGGCAGCACAGATTCGTCGGCAGCGT*C	100nm	STD	Z0050	CACATGGCAGCACAGAT
1	C7	UGA_NxR1_Z0051	CCATCTCATCCCTGCGTGTCTCCGACTGCACACTTGCAGATCGATTCGTCGGCAGCGT*C	100nm	STD	Z0051	CACTTGCAGATCGAT
1	D7	UGA_NxR1_Z0052	CCATCTCATCCCTGCGTGTCTCCGACTGCACTATGCCACAGCATGATTCGTCGGCAGCGT*C	100nm	STD	Z0052	CTATGCCACAGCATGAT
1	E7	UGA_NxR1_Z0053	CCATCTCATCCCTGCGTGTCTCCGACTGCACAACATCAGCATGAGATTCGTCGGCAGCGT*C	100nm	STD	Z0053	CAACATCAGCATGAGAT
1	F7	UGA_NxR1_Z0054	CCATCTCATCCCTGCGTGTCTCCGACTGCACTGCAGTGATTCATGATTCGTCGGCAGCGT*C	100nm	STD	Z0054	CTGCAGTGATTCATGAT
1	G7	UGA_NxR1_Z0055	CCATCTCATCCCTGCGTGTCTCCGACTGCACAGCACCTGCATCAGATTCGTCGGCAGCGT*C	100nm	STD	Z0055	CAGCACCTGCATCAGAT
1	H7	UGA_NxR1_Z0056	CCATCTCATCCCTGCGTGTCTCCGACTGCACTTATGCTATCAGATTCGTCGGCAGCGT*C	100nm	STD	Z0056	CTTATGCTATCAGAT
1	A8	UGA_NxR1_Z0057	CCATCTCATCCCTGCGTGTCTCCGACTGCACAATGCGTGCTGCAGATTCGTCGGCAGCGT*C	100nm	STD	Z0057	CAATGCGTGCTGCAGAT
1	B8	UGA_NxR1_Z0058	CCATCTCATCCCTGCGTGTCTCCGACTGCACATCTCAGTGCAATGATTCGTCGGCAGCGT*C	100nm	STD	Z0058	CATCTCAGTGCAATGAT
1	C8	UGA_NxR1_Z0059	CCATCTCATCCCTGCGTGTCTCCGACTGCACATGTGCTTCGCATGATTCGTCGGCAGCGT*C	100nm	STD	Z0059	CATGTGCTTCGCATGAT
1	D8	UGA_NxR1_Z0060	CCATCTCATCCCTGCGTGTCTCCGACTGCACATGAGTGCAGCCAGATTCGTCGGCAGCGT*C	100nm	STD	Z0060	CATGAGTGCAGCCAGAT
1	E8	UGA_NxR1_Z0061	CCATCTCATCCCTGCGTGTCTCCGACTGCACTCAAGCATGTGCTGATTCGTCGGCAGCGT*C	100nm	STD	Z0061	CTCAAGCATGTGCTGAT
1	F8	UGA_NxR1_Z0062	CCATCTCATCCCTGCGTGTCTCCGACTGCACACAGTCAATGTGATTCGTCGGCAGCGT*C	100nm	STD	Z0062	CACAGTCAATGTGAT
1	G8	UGA_NxR1_Z0063	CCATCTCATCCCTGCGTGTCTCCGACTGCACACACTTGATGCGATTCGTCGGCAGCGT*C	100nm	STD	Z0063	CACACTTGATGCGAT
1	H8	UGA_NxR1_Z0064	CCATCTCATCCCTGCGTGTCTCCGACTGCACATAGAGCCTCAGATTCGTCGGCAGCGT*C	100nm	STD	Z0064	CATAGAGCCTCAGAT
1	A9	UGA_NxR1_Z0065	CCATCTCATCCCTGCGTGTCTCCGACTGCACTTGTGTCATGAGATTCGTCGGCAGCGT*C	100nm	STD	Z0065	CTTGTGTCATGAGAT
1	B9	UGA_NxR1_Z0066	CCATCTCATCCCTGCGTGTCTCCGACTGCACAATGCACTCGAGATTCGTCGGCAGCGT*C	100nm	STD	Z0066	CAATGCACTCGAGAT
1	C9	UGA_NxR1_Z0067	CCATCTCATCCCTGCGTGTCTCCGACTGCACTTATGAGCGCTGATTCGTCGGCAGCGT*C	100nm	STD	Z0067	CTTATGAGCGCTGAT
1	D9	UGA_NxR1_Z0068	CCATCTCATCCCTGCGTGTCTCCGACTGCACGTCATTGCACAGATTCGTCGGCAGCGT*C	100nm	STD	Z0068	CGTCATTGCACAGAT
1	E9	UGA_NxR1_Z0069	CCATCTCATCCCTGCGTGTCTCCGACTGCACATCACTGCAACGATTCGTCGGCAGCGT*C	100nm	STD	Z0069	CATCACTGCAACGAT
1	F9	UGA_NxR1_Z0070	CCATCTCATCCCTGCGTGTCTCCGACTGCACTTGCATGCGATGCGATTCGTCGGCAGCGT*C	100nm	STD	Z0070	CTTGCATGCGATGCGAT
1	G9	UGA_NxR1_Z0071	CCATCTCATCCCTGCGTGTCTCCGACTGCACGTGCGCAAGCAGATTCGTCGGCAGCGT*C	100nm	STD	Z0071	CGTGCGCAAGCAGAT
1	H9	UGA_NxR1_Z0072	CCATCTCATCCCTGCGTGTCTCCGACTGCACTATCTCATAATGATTCGTCGGCAGCGT*C	100nm	STD	Z0072	CTATCTCATAATGAT
1	A10	UGA_NxR1_Z0073	CCATCTCATCCCTGCGTGTCTCCGACTGCACATGGCTATGCACTGATTCGTCGGCAGCGT*C	100nm	STD	Z0073	CATGGCTATGCACTGAT
1	B10	UGA_NxR1_Z0074	CCATCTCATCCCTGCGTGTCTCCGACTGCACTATGAATGAGCGATTCGTCGGCAGCGT*C	100nm	STD	Z0074	CTATGAATGAGCGAT
1	C10	UGA_NxR1_Z0075	CCATCTCATCCCTGCGTGTCTCCGACTGCACTATGCACCATCGATTCGTCGGCAGCGT*C	100nm	STD	Z0075	CTATGCACCATCGAT
1	D10	UGA_NxR1_Z0076	CCATCTCATCCCTGCGTGTCTCCGACTGCACACAATGTGCGCGATTCGTCGGCAGCGT*C	100nm	STD	Z0076	CACAATGTGCGCGAT
1	E10	UGA_NxR1_Z0077	CCATCTCATCCCTGCGTGTCTCCGACTGCACAATGACTATCTGATTCGTCGGCAGCGT*C	100nm	STD	Z0077	CAATGACTATCTGAT
1	F10	UGA_NxR1_Z0078	CCATCTCATCCCTGCGTGTCTCCGACTGCACAGCCGCTGCTCGATTCGTCGGCAGCGT*C	100nm	STD	Z0078	CAGCCGCTGCTCGAT
1	G10	UGA_NxR1_Z0079	CCATCTCATCCCTGCGTGTCTCCGACTGCACGCGCGCAGAATGATTCGTCGGCAGCGT*C	100nm	STD	Z0079	CGCGCGCAGAATGAT
1	H10	UGA_NxR1_Z0080	CCATCTCATCCCTGCGTGTCTCCGACTGCACAGCCTCAGCGTGATTCGTCGGCAGCGT*C	100nm	STD	Z0080	CAGCCTCAGCGTGAT
1	A11	UGA_NxR1_Z0081	CCATCTCATCCCTGCGTGTCTCCGACTGCACTTGATCATACAGATTCGTCGGCAGCGT*C	100nm	STD	Z0081	CTTGATCATACAGAT
1	B11	UGA_NxR1_Z0082	CCATCTCATCCCTGCGTGTCTCCGACTGCACTCTGCTGTGCAATGATTCGTCGGCAGCGT*C	100nm	STD	Z0082	CTCTGCTGTGCAATGAT
1	C11	UGA_NxR1_Z0083	CCATCTCATCCCTGCGTGTCTCCGACTGCACAGTGTATTGCTGATTCGTCGGCAGCGT*C	100nm	STD	Z0083	CAGTGTATTGCTGAT
1	D11	UGA_NxR1_Z0084	CCATCTCATCCCTGCGTGTCTCCGACTGCACTGTGCATCTGCCTGATTCGTCGGCAGCGT*C	100nm	STD	Z0084	CTGTGCATCTGCCTGAT
1	E11	UGA_NxR1_Z0085	CCATCTCATCCCTGCGTGTCTCCGACTGCACTCTATGTTGCTGATTCGTCGGCAGCGT*C	100nm	STD	Z0085	CTCTATGTTGCTGAT
1	F11	UGA_NxR1_Z0086	CCATCTCATCCCTGCGTGTCTCCGACTGCACAACTATCTGCAGATTCGTCGGCAGCGT*C	100nm	STD	Z0086	CAACTATCTGCAGAT
1	G11	UGA_NxR1_Z0087	CCATCTCATCCCTGCGTGTCTCCGACTGCACAGATCTCATGAATGATTCGTCGGCAGCGT*C	100nm	STD	Z0087	CAGATCTCATGAATGAT
1	H11	UGA_NxR1_Z0088	CCATCTCATCCCTGCGTGTCTCCGACTGCACTATCATCCAGTGATTCGTCGGCAGCGT*C	100nm	STD	Z0088	CTATCATCCAGTGAT
1	A12	UGA_NxR1_Z0089	CCATCTCATCCCTGCGTGTCTCCGACTGCACTGCTACAAGCAGATTCGTCGGCAGCGT*C	100nm	STD	Z0089	CTGCTACAAGCAGAT
1	B12	UGA_NxR1_Z0090	CCATCTCATCCCTGCGTGTCTCCGACTGCACAATATGCACGTGATTCGTCGGCAGCGT*C	100nm	STD	Z0090	CAATATGCACGTGAT
1	C12	UGA_NxR1_Z0091	CCATCTCATCCCTGCGTGTCTCCGACTGCACACTTCTGCGATGATTCGTCGGCAGCGT*C	100nm	STD	Z0091	CACTTCTGCGATGAT
1	D12	UGA_NxR1_Z0092	CCATCTCATCCCTGCGTGTCTCCGACTGCACAAGCATATCTAGATTCGTCGGCAGCGT*C	100nm	STD	Z0092	CAAGCATATCTAGAT
1	E12	UGA_NxR1_Z0093	CCATCTCATCCCTGCGTGTCTCCGACTGCACAATGACAGCTCGATTCGTCGGCAGCGT*C	100nm	STD	Z0093	CAATGACAGCTCGAT
1	F12	UGA_NxR1_Z0094	CCATCTCATCCCTGCGTGTCTCCGACTGCACTGATGAGCTTGATGATTCGTCGGCAGCGT*C	100nm	STD	Z0094	CTGATGAGCTTGATGAT
1	G12	UGA_NxR1_Z0095	CCATCTCATCCCTGCGTGTCTCCGACTGCACATATGACCTGAGATTCGTCGGCAGCGT*C	100nm	STD	Z0095	CATATGACCTGAGAT
1	H12	UGA_NxR1_Z0096	CCATCTCATCCCTGCGTGTCTCCGACTGCACAGCCGATATCAGATTCGTCGGCAGCGT*C	100nm	STD	Z0096	CAGCCGATATCAGAT
2	A1	UGA_NxR1_Z0097	CCATCTCATCCCTGCGTGTCTCCGACTGCACAGTCAGTTGCAGATTCGTCGGCAGCGT*C	100nm	STD	Z0097	CAGTCAGTTGCAGAT
2	B1	UGA_NxR1_Z0098	CCATCTCATCCCTGCGTGTCTCCGACTGCACAACAGATGTATGATTCGTCGGCAGCGT*C	100nm	STD	Z0098	CAACAGATGTATGAT
2	C1	UGA_NxR1_Z0099	CCATCTCATCCCTGCGTGTCTCCGACTGCACTCATCTGCGCAATGATTCGTCGGCAGCGT*C	100nm	STD	Z0099	CTCATCTGCGCAATGAT
2	D1	UGA_NxR1_Z0100	CCATCTCATCCCTGCGTGTCTCCGACTGCACGGATCATGCGTGATTCGTCGGCAGCGT*C	100nm	STD	Z0100	CGGATCATGCGTGAT
2	E1	UGA_NxR1_Z0101	CCATCTCATCCCTGCGTGTCTCCGACTGCACTATTGCATGCTCTGATTCGTCGGCAGCGT*C	100nm	STD	Z0101	CTATTGCATGCTCTGAT
2	F1	UGA_NxR1_Z0102	CCATCTCATCCCTGCGTGTCTCCGACTGCACTACCTGATGCAGATTCGTCGGCAGCGT*C	100nm	STD	Z0102	CTACCTGATGCAGAT
2	G1	UGA_NxR1_Z0103	CCATCTCATCCCTGCGTGTCTCCGACTGCACATATAATCACAGATTCGTCGGCAGCGT*C	100nm	STD	Z0103	CATATAATCACAGAT
2	H1	UGA_NxR1_Z0104	CCATCTCATCCCTGCGTGTCTCCGACTGCACATGCAGCGCTAATGATTCGTCGGCAGCGT*C	100nm	STD	Z0104	CATGCAGCGCTAATGAT
2	A2	UGA_NxR1_Z0105	CCATCTCATCCCTGCGTGTCTCCGACTGCACATGGCGCAGTGCTGATTCGTCGGCAGCGT*C	100nm	STD	Z0105	CATGGCGCAGTGCTGAT
2	B2	UGA_NxR1_Z0106	CCATCTCATCCCTGCGTGTCTCCGACTGCACTGAGAATGTGTGATTCGTCGGCAGCGT*C	100nm	STD	Z0106	CTGAGAATGTGTGAT
2	C2	UGA_NxR1_Z0107	CCATCTCATCCCTGCGTGTCTCCGACTGCACATGCATGGTACGATTCGTCGGCAGCGT*C	100nm	STD	Z0107	CATGCATGGTACGAT
2	D2	UGA_NxR1_Z0108	CCATCTCATCCCTGCGTGTCTCCGACTGCACATGCATGCGAGGAGATTCGTCGGCAGCGT*C	100nm	STD	Z0108	CATGCATGCGAGGAGAT
2	E2	UGA_NxR1_Z0109	CCATCTCATCCCTGCGTGTCTCCGACTGCACAATCTGCATACGATTCGTCGGCAGCGT*C	100nm	STD	Z0109	CAATCTGCATACGAT
2	F2	UGA_NxR1_Z0110	CCATCTCATCCCTGCGTGTCTCCGACTGCACAGCATGAGCGCCAGATTCGTCGGCAGCGT*C	100nm	STD	Z0110	CAGCATGAGCGCCAGAT
2	G2	UGA_NxR1_Z0111	CCATCTCATCCCTGCGTGTCTCCGACTGCACTTATCTGATCTGATTCGTCGGCAGCGT*C	100nm	STD	Z0111	CTTATCTGATCTGAT
2	H2	UGA_NxR1_Z0112	CCATCTCATCCCTGCGTGTCTCCGACTGCACATCCAGCGCATGTGATTCGTCGGCAGCGT*C	100nm	STD	Z0112	CATCCAGCGCATGTGAT
2	A3	UGA_NxR1_Z0113	CCATCTCATCCCTGCGTGTCTCCGACTGCACAGTTCATCTGTGATTCGTCGGCAGCGT*C	100nm	STD	Z0113	CAGTTCATCTGTGAT
2	B3	UGA_NxR1_Z0114	CCATCTCATCCCTGCGTGTCTCCGACTGCACAACATACATCAGATTCGTCGGCAGCGT*C	100nm	STD	Z0114	CAACATACATCAGAT
2	C3	UGA_NxR1_Z0115	CCATCTCATCCCTGCGTGTCTCCGACTGCACGGCTAGATGCAGATTCGTCGGCAGCGT*C	100nm	STD	Z0115	CGGCTAGATGCAGAT
2	D3	UGA_NxR1_Z0116	CCATCTCATCCCTGCGTGTCTCCGACTGCACAGTTATGTGCTGATTCGTCGGCAGCGT*C	100nm	STD	Z0116	CAGTTATGTGCTGAT
2	E3	UGA_NxR1_Z0117	CCATCTCATCCCTGCGTGTCTCCGACTGCACTGCCGAGCAGCATGATTCGTCGGCAGCGT*C	100nm	STD	Z0117	CTGCCGAGCAGCATGAT
2	F3	UGA_NxR1_Z0118	CCATCTCATCCCTGCGTGTCTCCGACTGCACTGCCTCAGATCATGATTCGTCGGCAGCGT*C	100nm	STD	Z0118	CTGCCTCAGATCATGAT
2	G3	UGA_NxR1_Z0119	CCATCTCATCCCTGCGTGTCTCCGACTGCACTGATCAGTGGCGATTCGTCGGCAGCGT*C	100nm	STD	Z0119	CTGATCAGTGGCGAT
2	H3	UGA_NxR1_Z0120	CCATCTCATCCCTGCGTGTCTCCGACTGCACTGCTGCGGAGCATGATTCGTCGGCAGCGT*C	100nm	STD	Z0120	CTGCTGCGGAGCATGAT
2	A4	UGA_NxR1_Z0121	CCATCTCATCCCTGCGTGTCTCCGACTGCACAGTGCTGTGGCATGATTCGTCGGCAGCGT*C	100nm	STD	Z0121	CAGTGCTGTGGCATGAT
2	B4	UGA_NxR1_Z0122	CCATCTCATCCCTGCGTGTCTCCGACTGCACACATATGGCATATGATTCGTCGGCAGCGT*C	100nm	STD	Z0122	CACATATGGCATATGAT
2	C4	UGA_NxR1_Z0123	CCATCTCATCCCTGCGTGTCTCCGACTGCACAGATCGCCACAGATTCGTCGGCAGCGT*C	100nm	STD	Z0123	CAGATCGCCACAGAT
2	D4	UGA_NxR1_Z0124	CCATCTCATCCCTGCGTGTCTCCGACTGCACACGGCTCAGATGATTCGTCGGCAGCGT*C	100nm	STD	Z0124	CACGGCTCAGATGAT
2	E4	UGA_NxR1_Z0125	CCATCTCATCCCTGCGTGTCTCCGACTGCACTTGATGATAGTGATTCGTCGGCAGCGT*C	100nm	STD	Z0125	CTTGATGATAGTGAT
2	F4	UGA_NxR1_Z0126	CCATCTCATCCCTGCGTGTCTCCGACTGCACAACTGCACATAGATTCGTCGGCAGCGT*C	100nm	STD	Z0126	CAACTGCACATAGAT
2	G4	UGA_NxR1_Z0127	CCATCTCATCCCTGCGTGTCTCCGACTGCACGCATACATCCTGATTCGTCGGCAGCGT*C	100nm	STD	Z0127	CGCATACATCCTGAT
2	H4	UGA_NxR1_Z0128	CCATCTCATCCCTGCGTGTCTCCGACTGCACATCTCTGGCTGCAGATTCGTCGGCAGCGT*C	100nm	STD	Z0128	CATCTCTGGCTGCAGAT
2	A5	UGA_NxR1_Z0129	CCATCTCATCCCTGCGTGTCTCCGACTGCACATCTGGTGCATGTGATTCGTCGGCAGCGT*C	100nm	STD	Z0129	CATCTGGTGCATGTGAT
2	B5	UGA_NxR1_Z0130	CCATCTCATCCCTGCGTGTCTCCGACTGCACAGCAGCTTCGCGATTCGTCGGCAGCGT*C	100nm	STD	Z0130	CAGCAGCTTCGCGAT
2	C5	UGA_NxR1_Z0131	CCATCTCATCCCTGCGTGTCTCCGACTGCACGCATATGGCAGCAGATTCGTCGGCAGCGT*C	100nm	STD	Z0131	CGCATATGGCAGCAGAT
2	D5	UGA_NxR1_Z0132	CCATCTCATCCCTGCGTGTCTCCGACTGCACACAGCACCGCTGATTCGTCGGCAGCGT*C	100nm	STD	Z0132	CACAGCACCGCTGAT
2	E5	UGA_NxR1_Z0133	CCATCTCATCCCTGCGTGTCTCCGACTGCACTAGCATCTGGTGATTCGTCGGCAGCGT*C	100nm	STD	Z0133	CTAGCATCTGGTGAT
2	F5	UGA_NxR1_Z0134	CCATCTCATCCCTGCGTGTCTCCGACTGCACTTCAGCATACAGATTCGTCGGCAGCGT*C	100nm	STD	Z0134	CTTCAGCATACAGAT
2	G5	UGA_NxR1_Z0135	CCATCTCATCCCTGCGTGTCTCCGACTGCACATGCAGATGGCGAGATTCGTCGGCAGCGT*C	100nm	STD	Z0135	CATGCAGATGGCGAGAT
2	H5	UGA_NxR1_Z0136	CCATCTCATCCCTGCGTGTCTCCGACTGCACAGATCTATCCAGATTCGTCGGCAGCGT*C	100nm	STD	Z0136	CAGATCTATCCAGAT
2	A6	UGA_NxR1_Z0137	CCATCTCATCCCTGCGTGTCTCCGACTGCACTTCATGCATCTCAGATTCGTCGGCAGCGT*C	100nm	STD	Z0137	CTTCATGCATCTCAGAT
2	B6	UGA_NxR1_Z0138	CCATCTCATCCCTGCGTGTCTCCGACTGCACATGCAAGTGTGATGATTCGTCGGCAGCGT*C	100nm	STD	Z0138	CATGCAAGTGTGATGAT
2	C6	UGA_NxR1_Z0139	CCATCTCATCCCTGCGTGTCTCCGACTGCACTGTTCGCTGCAGATTCGTCGGCAGCGT*C	100nm	STD	Z0139	CTGTTCGCTGCAGAT
2	D6	UGA_NxR1_Z0140	CCATCTCATCCCTGCGTGTCTCCGACTGCACTCAGATCCTGCATGATTCGTCGGCAGCGT*C	100nm	STD	Z0140	CTCAGATCCTGCATGAT
2	E6	UGA_NxR1_Z0141	CCATCTCATCCCTGCGTGTCTCCGACTGCACACACAGATAATGATTCGTCGGCAGCGT*C	100nm	STD	Z0141	CACACAGATAATGAT
2	F6	UGA_NxR1_Z0142	CCATCTCATCCCTGCGTGTCTCCGACTGCACGATGCTCTGGCGATTCGTCGGCAGCGT*C	100nm	STD	Z0142	CGATGCTCTGGCGAT
2	G6	UGA_NxR1_Z0143	CCATCTCATCCCTGCGTGTCTCCGACTGCACAGATCCATCATCTGATTCGTCGGCAGCGT*C	100nm	STD	Z0143	CAGATCCATCATCTGAT
2	H6	UGA_NxR1_Z0144	CCATCTCATCCCTGCGTGTCTCCGACTGCACTGCACCATCATATGATTCGTCGGCAGCGT*C	100nm	STD	Z0144	CTGCACCATCATATGAT
2	A7	UGA_NxR1_Z0145	CCATCTCATCCCTGCGTGTCTCCGACTGCACATGCTATAGCAATGATTCGTCGGCAGCGT*C	100nm	STD	Z0145	CATGCTATAGCAATGAT
2	B7	UGA_NxR1_Z0146	CCATCTCATCCCTGCGTGTCTCCGACTGCACATCTGCACATGGCGATTCGTCGGCAGCGT*C	100nm	STD	Z0146	CATCTGCACATGGCGAT
2	C7	UGA_NxR1_Z0147	CCATCTCATCCCTGCGTGTCTCCGACTGCACGCTGCATGAAGATGATTCGTCGGCAGCGT*C	100nm	STD	Z0147	CGCTGCATGAAGATGAT
2	D7	UGA_NxR1_Z0148	CCATCTCATCCCTGCGTGTCTCCGACTGCACTATTCAGATGCATGATTCGTCGGCAGCGT*C	100nm	STD	Z0148	CTATTCAGATGCATGAT
2	E7	UGA_NxR1_Z0149	CCATCTCATCCCTGCGTGTCTCCGACTGCACTCGCGCAATGCGATTCGTCGGCAGCGT*C	100nm	STD	Z0149	CTCGCGCAATGCGAT
2	F7	UGA_NxR1_Z0150	CCATCTCATCCCTGCGTGTCTCCGACTGCACGCGCAGATGGCATGATTCGTCGGCAGCGT*C	100nm	STD	Z0150	CGCGCAGATGGCATGAT
2	G7	UGA_NxR1_Z0151	CCATCTCATCCCTGCGTGTCTCCGACTGCACAGTGAATCATCGATTCGTCGGCAGCGT*C	100nm	STD	Z0151	CAGTGAATCATCGAT
2	H7	UGA_NxR1_Z0152	CCATCTCATCCCTGCGTGTCTCCGACTGCACATGCAACACTAGATTCGTCGGCAGCGT*C	100nm	STD	Z0152	CATGCAACACTAGAT
2	A8	UGA_NxR1_Z0153	CCATCTCATCCCTGCGTGTCTCCGACTGCACTATTATGATATGATTCGTCGGCAGCGT*C	100nm	STD	Z0153	CTATTATGATATGAT
2	B8	UGA_NxR1_Z0154	CCATCTCATCCCTGCGTGTCTCCGACTGCACTCAGAAGCATCGATTCGTCGGCAGCGT*C	100nm	STD	Z0154	CTCAGAAGCATCGAT
2	C8	UGA_NxR1_Z0155	CCATCTCATCCCTGCGTGTCTCCGACTGCACTTCATATCTGAGATTCGTCGGCAGCGT*C	100nm	STD	Z0155	CTTCATATCTGAGAT
2	D8	UGA_NxR1_Z0156	CCATCTCATCCCTGCGTGTCTCCGACTGCACAATAGCTATGAGATTCGTCGGCAGCGT*C	100nm	STD	Z0156	CAATAGCTATGAGAT
2	E8	UGA_NxR1_Z0157	CCATCTCATCCCTGCGTGTCTCCGACTGCACATGGATAGCTGCAGATTCGTCGGCAGCGT*C	100nm	STD	Z0157	CATGGATAGCTGCAGAT
2	F8	UGA_NxR1_Z0158	CCATCTCATCCCTGCGTGTCTCCGACTGCACATAATATCTGCGATTCGTCGGCAGCGT*C	100nm	STD	Z0158	CATAATATCTGCGAT
2	G8	UGA_NxR1_Z0159	CCATCTCATCCCTGCGTGTCTCCGACTGCACGCATGCATCCTGAGATTCGTCGGCAGCGT*C	100nm	STD	Z0159	CGCATGCATCCTGAGAT
2	H8	UGA_NxR1_Z0160	CCATCTCATCCCTGCGTGTCTCCGACTGCACAGCACAGAGGAGATTCGTCGGCAGCGT*C	100nm	STD	Z0160	CAGCACAGAGGAGAT
2	A9	UGA_NxR1_Z0161	CCATCTCATCCCTGCGTGTCTCCGACTGCACAACTGCGCTCTGATTCGTCGGCAGCGT*C	100nm	STD	Z0161	CAACTGCGCTCTGAT
2	B9	UGA_NxR1_Z0162	CCATCTCATCCCTGCGTGTCTCCGACTGCACACAAGATGACAGATTCGTCGGCAGCGT*C	100nm	STD	Z0162	CACAAGATGACAGAT
2	C9	UGA_NxR1_Z0163	CCATCTCATCCCTGCGTGTCTCCGACTGCACAGATGACATTAGATTCGTCGGCAGCGT*C	100nm	STD	Z0163	CAGATGACATTAGAT
2	D9	UGA_NxR1_Z0164	CCATCTCATCCCTGCGTGTCTCCGACTGCACATGGCTCACATATGATTCGTCGGCAGCGT*C	100nm	STD	Z0164	CATGGCTCACATATGAT
2	E9	UGA_NxR1_Z0165	CCATCTCATCCCTGCGTGTCTCCGACTGCACAAGAGATGCATCTGATTCGTCGGCAGCGT*C	100nm	STD	Z0165	CAAGAGATGCATCTGAT
2	F9	UGA_NxR1_Z0166	CCATCTCATCCCTGCGTGTCTCCGACTGCACATGACCGCTGTGATTCGTCGGCAGCGT*C	100nm	STD	Z0166	CATGACCGCTGTGAT
2	G9	UGA_NxR1_Z0167	CCATCTCATCCCTGCGTGTCTCCGACTGCACGCATCTGGCGCGATTCGTCGGCAGCGT*C	100nm	STD	Z0167	CGCATCTGGCGCGAT
2	H9	UGA_NxR1_Z0168	CCATCTCATCCCTGCGTGTCTCCGACTGCACTTAGCTGTGATGATTCGTCGGCAGCGT*C	100nm	STD	Z0168	CTTAGCTGTGATGAT
2	A10	UGA_NxR1_Z0169	CCATCTCATCCCTGCGTGTCTCCGACTGCACTCGCAATAGATGATTCGTCGGCAGCGT*C	100nm	STD	Z0169	CTCGCAATAGATGAT
2	B10	UGA_NxR1_Z0170	CCATCTCATCCCTGCGTGTCTCCGACTGCACACTCTCTCAATGATTCGTCGGCAGCGT*C	100nm	STD	Z0170	CACTCTCTCAATGAT
2	C10	UGA_NxR1_Z0171	CCATCTCATCCCTGCGTGTCTCCGACTGCACACTGCCTGATGATGATTCGTCGGCAGCGT*C	100nm	STD	Z0171	CACTGCCTGATGATGAT
2	D10	UGA_NxR1_Z0172	CCATCTCATCCCTGCGTGTCTCCGACTGCACTCTATTCATATGATTCGTCGGCAGCGT*C	100nm	STD	Z0172	CTCTATTCATATGAT
2	E10	UGA_NxR1_Z0173	CCATCTCATCCCTGCGTGTCTCCGACTGCACTTGAGCGCACTGATTCGTCGGCAGCGT*C	100nm	STD	Z0173	CTTGAGCGCACTGAT
2	F10	UGA_NxR1_Z0174	CCATCTCATCCCTGCGTGTCTCCGACTGCACGCTGATCAGGCGATTCGTCGGCAGCGT*C	100nm	STD	Z0174	CGCTGATCAGGCGAT
2	G10	UGA_NxR1_Z0175	CCATCTCATCCCTGCGTGTCTCCGACTGCACGCTCTGTTGATGATTCGTCGGCAGCGT*C	100nm	STD	Z0175	CGCTCTGTTGATGAT
2	H10	UGA_NxR1_Z0176	CCATCTCATCCCTGCGTGTCTCCGACTGCACTCAACATATCTGATTCGTCGGCAGCGT*C	100nm	STD	Z0176	CTCAACATATCTGAT
2	A11	UGA_NxR1_Z0177	CCATCTCATCCCTGCGTGTCTCCGACTGCACATGCGGCGCAGCAGATTCGTCGGCAGCGT*C	100nm	STD	Z0177	CATGCGGCGCAGCAGAT
2	B11	UGA_NxR1_Z0178	CCATCTCATCCCTGCGTGTCTCCGACTGCACTTGCTGTGCGCGATTCGTCGGCAGCGT*C	100nm	STD	Z0178	CTTGCTGTGCGCGAT
2	C11	UGA_NxR1_Z0179	CCATCTCATCCCTGCGTGTCTCCGACTGCACATAGCGTTCATGATTCGTCGGCAGCGT*C	100nm	STD	Z0179	CATAGCGTTCATGAT
2	D11	UGA_NxR1_Z0180	CCATCTCATCCCTGCGTGTCTCCGACTGCACGCACATAGCCTGATTCGTCGGCAGCGT*C	100nm	STD	Z0180	CGCACATAGCCTGAT
2	E11	UGA_NxR1_Z0181	CCATCTCATCCCTGCGTGTCTCCGACTGCACTTCTCATGTCAGATTCGTCGGCAGCGT*C	100nm	STD	Z0181	CTTCTCATGTCAGAT
2	F11	UGA_NxR1_Z0182	CCATCTCATCCCTGCGTGTCTCCGACTGCACAGCCATCTGCTGAGATTCGTCGGCAGCGT*C	100nm	STD	Z0182	CAGCCATCTGCTGAGAT
2	G11	UGA_NxR1_Z0183	CCATCTCATCCCTGCGTGTCTCCGACTGCACACTCAGCGCCAGATTCGTCGGCAGCGT*C	100nm	STD	Z0183	CACTCAGCGCCAGAT
2	H11	UGA_NxR1_Z0184	CCATCTCATCCCTGCGTGTCTCCGACTGCACAACATCTGATAGATTCGTCGGCAGCGT*C	100nm	STD	Z0184	CAACATCTGATAGAT
2	A12	UGA_NxR1_Z0185	CCATCTCATCCCTGCGTGTCTCCGACTGCACTGCTCCGCATCGATTCGTCGGCAGCGT*C	100nm	STD	Z0185	CTGCTCCGCATCGAT
2	B12	UGA_NxR1_Z0186	CCATCTCATCCCTGCGTGTCTCCGACTGCACTATCGCTTGATGATTCGTCGGCAGCGT*C	100nm	STD	Z0186	CTATCGCTTGATGAT
2	C12	UGA_NxR1_Z0187	CCATCTCATCCCTGCGTGTCTCCGACTGCACTCTTCTCAGCAGATTCGTCGGCAGCGT*C	100nm	STD	Z0187	CTCTTCTCAGCAGAT
2	D12	UGA_NxR1_Z0188	CCATCTCATCCCTGCGTGTCTCCGACTGCACATGGTGTGCACGATTCGTCGGCAGCGT*C	100nm	STD	Z0188	CATGGTGTGCACGAT
2	E12	UGA_NxR1_Z0189	CCATCTCATCCCTGCGTGTCTCCGACTGCACATATCATCTTAGATTCGTCGGCAGCGT*C	100nm	STD	Z0189	CATATCATCTTAGAT
2	F12	UGA_NxR1_Z0190	CCATCTCATCCCTGCGTGTCTCCGACTGCACGGTGCTGCTATGATTCGTCGGCAGCGT*C	100nm	STD	Z0190	CGGTGCTGCTATGAT
2	G12	UGA_NxR1_Z0191	CCATCTCATCCCTGCGTGTCTCCGACTGCACTGTCAGCCTATGATTCGTCGGCAGCGT*C	100nm	STD	Z0191	CTGTCAGCCTATGAT
2	H12	UGA_NxR1_Z0192	CCATCTCATCCCTGCGTGTCTCCGACTGCACATGATCACACAATGATTCGTCGGCAGCGT*C	100nm	STD	Z0192	CATGATCACACAATGAT
